# A negative feedback loop of the TOR signaling moderates growth and enables rapid sensing of stress signals in plants

**DOI:** 10.1101/2020.09.06.284745

**Authors:** Muhammed Jamsheer K, Sunita Jindal, Mohan Sharma, Manvi Sharma, Sreejath Sivaj, Chanchal Thomas Mannully, Ashverya Laxmi

## Abstract

TOR kinase is a central coordinator of nutrient-dependent growth in eukaryotes. Maintaining optimal TOR signaling is critical for the normal development of organisms. However, the mechanisms involved in the maintenance of optimal TOR signaling are currently unknown in plants. In this study, we describe a negative feedback loop of TOR signaling helping in the adaptability of plants in changing environmental conditions. Using an interdisciplinary approach, we identified a plant-specific zinc finger protein FLZ8, as a regulator of TOR signaling in Arabidopsis. In sugar sufficiency, FLZ8 is upregulated by TOR-dependent and –independent histone modifications. FLZ8 negatively regulates TOR signaling by promoting antagonistic SnRK1α1 signaling and bridging the interaction of SnRK1α1 with RAPTOR, a crucial accessory protein of TOR. This negative feedback loop moderates the TOR-growth signaling axis in the favorable condition and helps in the rapid activation of stress signaling in unfavorable conditions establishing its importance in the adaptability of plants.
