## Supplementary Table S1 for "A negative feedback loop of the TOR signaling moderates growth and enables rapid sensing of stress signals in plants"

### Sheet: Supplementary Table_1
Supplementary Table 1: The TOR signaling network genes identified from literature with their expression in three different Glc-depenendent transcriptome data sets
TORc protein	Interactor (AGI code)	Interactor UniProt ID	Interactor name	Role in TOR signaling network	Source			TOR signaling network gene	Name	Data set 1 (Price et al., 2004, Plant Cell)	Data set 2 (Mishra et al., 2009, PLoS ONE)	Data set 3 (Li et al., 2006, Genes & Dev)
TOR	AT1G20090	Q38919	ROP2	Interacts with TOR	Schepetilnikov et al., 2017, EMBO J			AT1G20090	ROP2	NC	-2.14516	NC
TOR	AT1G75840	Q38937	ROP4	Interacts with TOR	Schepetilnikov et al., 2017, EMBO J			AT3G49590	ATG13	NC	-3.59644	NC
TOR	AT4G35020	Q38912	ROP6	Interacts with TOR	Schepetilnikov et al., 2017, EMBO J			AT1G29400	AML5	NC	-2.25339	NC
TOR	AT5G22220	Q9FV71	E2Fb	Interacts with TOR leading to phosphorylation	Li et al., 2017, Proc Natl Acad Sci U S A			AT5G14540	DUF1421-1	NC	-2.07443	NC
TOR	AT2G36010	F4ILT1	E2Fa	Interacts with TOR leading to phosphorylation	Xiong et al., 2013, Nature			AT2G42890	AML2	-4.024	-7.18084	-3.54338
TOR	AT5G53000	Q8LDQ4	TAP46	Phosphorylated by TOR	Ahn et al., 2011, Plant Cell			AT1G33050	AT1G33050	-4.32	-5.49915	NC
TOR	AT3G08850	Q93YQ1	RAPTOR1B	Interacts with TOR	Mahfouz et al., 2006, Plant Cell			AT4G15545	NAIP1	NC	-4.11645	-2.93488
TOR	AT1G52380	Q9C829	NUP50	Interacts with TOR	Tamura et al., 2010, Plant Cell			AT4G28300	DUF1421-2	NC	-4.25553	NC
TOR	AT3G49590	F4IXZ6	ATG13	Phosphorylated by TOR	Van Leene et al., 2019, Nat. Plants			AT5G41100	AT5G41100	NC	-2.04031	NC
TOR	AT1G29400	Q8VWF5	AML5	Phosphorylated by TOR	Van Leene et al., 2019, Nat. Plants			AT2G37840	ATG1c	NC	-2.61405	NC
TOR	AT3G15040	Q9LKA1	S40-7	Phosphorylated by TOR	Van Leene et al., 2019, Nat. Plants			AT1G43700	AtVIP1	NC	-2.64585	-2.64194
TOR	AT5G61960	Q8W4I9	AML1	Phosphorylated by TOR	Van Leene et al., 2019, Nat. Plants			AT2G40620	bZIP18	NC	-3.40699	NC
TOR	AT5G21160	F4K703	Larp1a	Phosphorylated by TOR	Van Leene et al., 2019, Nat. Plants			AT2G43680	IQD14	NC	-2.27677	NC
TOR	AT2G37550	O80925	AGD7	Phosphorylated by TOR	Van Leene et al., 2019, Nat. Plants			AT2G19810	OZF1	NC	-2.41321	-4.39465
TOR	AT5G07290	Q9LYN7	AML4	Phosphorylated by TOR	Van Leene et al., 2019, Nat. Plants			AT1G32700	PLATZ TF	-4.53	-4.90289	-3.67101
TOR	AT4G01290	Q56YP1	CBE1	Phosphorylated by TOR	Van Leene et al., 2019, Nat. Plants			AT1G71410	SCYL2B	NC	-2.67571	NC
TOR	AT5G14540	B9DHK3	AT5G14540	Phosphorylated by TOR	Van Leene et al., 2019, Nat. Plants			AT4G02480	AAA-type ATPase-1	NC	-2.23508	NC
TOR	AT5G24640	Q9FLU0	AT5G24640	Phosphorylated by TOR	Van Leene et al., 2019, Nat. Plants			AT5G14240	Thioredoxin-1	NC	-2.27007	NC
TOR	AT5G67220	Q9FH91	DUS1p	Phosphorylated by TOR	Van Leene et al., 2019, Nat. Plants			AT5G66930	ATG101	NC	-2.43655	NC
TOR	AT5G38640	Q9FFV8	eIF2B-d1	Phosphorylated by TOR	Van Leene et al., 2019, Nat. Plants			AT1G05805	bHLH AKS2	NC	-4.9015	NC
TOR	AT1G79570	Q9SAJ2	PB1K2	Phosphorylated by TOR	Van Leene et al., 2019, Nat. Plants			AT5G58430	EXO70B1	NC	-2.54487	-3.11359
TOR	AT5G35980	Q8RWH3	YAK1	Phosphorylated by TOR	Van Leene et al., 2019, Nat. Plants			AT1G20630	CAT1	NC	-3.80867	NC
TOR	AT1G22920	Q8LAZ7	AJH1	Phosphorylated by TOR	Van Leene et al., 2019, Nat. Plants			AT1G50030	TOR	NC	-2.25773	NC
TOR	AT2G42890	F4IP94	AML2	Phosphorylated by TOR	Van Leene et al., 2019, Nat. Plants			AT2G36960	TKI1	NC	-2.25005	NC
TOR	AT2G29190	Q9ZW06	APUM2	Phosphorylated by TOR	Van Leene et al., 2019, Nat. Plants			AT5G18110	4EHP	NC	-3.79112	NC
TOR	AT2G29140	Q9ZW02	APUM3	Phosphorylated by TOR	Van Leene et al., 2019, Nat. Plants			AT3G62010	AT3G62010	NC	-3.38052	NC
TOR	AT3G10360	Q9SS47	APUM4	Phosphorylated by TOR	Van Leene et al., 2019, Nat. Plants			AT5G42950	GIGYF2	NC	-2.38316	NC
TOR	AT4G25880	Q9C5E7	APUM6	Phosphorylated by TOR	Van Leene et al., 2019, Nat. Plants			AT4G01720	WRKY47	NC	-3.22078	NC
TOR	AT5G64400	F4KDN4	At12Cys_1	Phosphorylated by TOR	Van Leene et al., 2019, Nat. Plants			AT5G18170	GDH1	-5.31	-17.4354	-3.91903
TOR	AT1G15200	F4HZI6	AT1G15200	Phosphorylated by TOR	Van Leene et al., 2019, Nat. Plants			AT5G07440	GDH2	-12.54	-41.0767	-4.32185
TOR	AT1G33050	B3H4M3	AT1G33050 PAM2-domain	Phosphorylated by TOR	Van Leene et al., 2019, Nat. Plants			AT2G36010	E2Fa	NC	6.31298	NC
TOR	AT1G78880	Q9ZVA7	AT1G78880	Phosphorylated by TOR	Van Leene et al., 2019, Nat. Plants			AT3G21100	AT3G21100	NC	3.96011	NC
TOR	AT2G01460	F4INB4	AT2G01460 URK-domain	Phosphorylated by TOR	Van Leene et al., 2019, Nat. Plants			AT5G04840	AT5G04840	NC	4.4139	NC
TOR	AT2G32910	F4IUS3	AT2G32910	Phosphorylated by TOR	Van Leene et al., 2019, Nat. Plants			AT2G29700	AtPH1	NC	2.02474	NC
TOR	AT2G39445	B3H5S3	AT2G39445	Phosphorylated by TOR	Van Leene et al., 2019, Nat. Plants			AT5G41600	BTI3	NC	2.46343	NC
TOR	AT3G03570	F4J153	AT3G03570	Phosphorylated by TOR	Van Leene et al., 2019, Nat. Plants			AT5G23570	SGS3	NC	2.05775	NC
TOR	AT3G21100	F4IWD6	AT3G21100	Phosphorylated by TOR	Van Leene et al., 2019, Nat. Plants			AT2G15630	AT2G15630	NC	2.26168	NC
TOR	AT3G26730	Q9LSE3	AT3G26730	Phosphorylated by TOR	Van Leene et al., 2019, Nat. Plants			AT2G17670	AT2G17670	NC	2.91705	3.1487
TOR	AT3G46920	Q9STG4	AT3G46920	Phosphorylated by TOR	Van Leene et al., 2019, Nat. Plants			AT4G01990	AT4G01990	NC	4.40621	NC
TOR	AT3G50370	F4J0L7	AT3G50370	Phosphorylated by TOR	Van Leene et al., 2019, Nat. Plants			AT4G28480	AT4G28480	NC	2.26334	NC
TOR	AT4G14740	Q683C3	AT4G14740	Phosphorylated by TOR	Van Leene et al., 2019, Nat. Plants			AT5G22060	ATJ2	NC	2.38721	NC
TOR	AT4G15545	Q93W28	AT4G15545	Phosphorylated by TOR	Van Leene et al., 2019, Nat. Plants			AT2G28000	CPN60a1	NC	2.06796	NC
TOR	AT4G28300	F4JL78	AT4G28300	Phosphorylated by TOR	Van Leene et al., 2019, Nat. Plants			AT5G18820	CPN60a2	NC	4.06878	4.94467
TOR	AT5G04840	Q8L5X9	AT5G04840 bZIP	Phosphorylated by TOR	Van Leene et al., 2019, Nat. Plants			AT3G13470	CPN60b2	6.87268	9.49197	3.76591
TOR	AT5G11980	Q84K25	AT5G11980	Phosphorylated by TOR	Van Leene et al., 2019, Nat. Plants			AT5G56500	CPN60b3	3.29135	4.52062	3.38447
TOR	AT5G15030	Q9LFQ2	AT5G15030	Phosphorylated by TOR	Van Leene et al., 2019, Nat. Plants			AT4G39960	DJA5	NC	2.34382	NC
TOR	AT5G16730	Q9LFE4	AT5G16730	Phosphorylated by TOR	Van Leene et al., 2019, Nat. Plants			AT1G79970	DUF581-7	NC	2.27774	NC
TOR	AT5G41100	A4FVS2	AT5G41100	Phosphorylated by TOR	Van Leene et al., 2019, Nat. Plants			AT2G34970	eIF2B-ε2	NC	2.06209	NC
TOR	AT5G63640	Q9FFQ0	AT5G63640	Phosphorylated by TOR	Van Leene et al., 2019, Nat. Plants			AT1G62740	Hop2	NC	2.58989	NC
TOR	AT5G63490	Q9FMV3	AtCBSCBSPB1	Phosphorylated by TOR	Van Leene et al., 2019, Nat. Plants			AT5G02490	HSP70-2	3.24208	3.50536	3.65417
TOR	AT3G61960	F4IX14	ATG1a	Phosphorylated by TOR	Van Leene et al., 2019, Nat. Plants			AT3G09440	HSP70-3	5.12088	6.8859	3.34712
TOR	AT3G53930	A8MR56	ATG1b	Phosphorylated by TOR	Van Leene et al., 2019, Nat. Plants			AT3G12580	HSP70-4	14.0288	19.491	9.03621
TOR	AT2G37840	F4IRW0	ATG1c	Phosphorylated by TOR	Van Leene et al., 2019, Nat. Plants			AT1G51660	MKK4	NC	2.87615	3.16525
TOR	AT4G38130	A8MSD0	ATHD1	Phosphorylated by TOR	Van Leene et al., 2019, Nat. Plants			AT1G60850	NRPA3	3.2382	4.44927	3.79815
TOR	AT1G80950	Q8L7R3	AtLPEAT1	Phosphorylated by TOR	Van Leene et al., 2019, Nat. Plants			AT5G01770	Raptor1A	NC	3.44712	NC
TOR	AT2G29700	Q9ST43	AtPH1	Phosphorylated by TOR	Van Leene et al., 2019, Nat. Plants			AT5G02870	RPL4	NC	2.40444	NC
TOR	AT5G54430	Q8VYN9	ATPHOS32	Phosphorylated by TOR	Van Leene et al., 2019, Nat. Plants			AT1G50010	TUA2	NC	2.1213	NC
TOR	AT1G43700	Q9MA75	AtVIP1	Phosphorylated by TOR	Van Leene et al., 2019, Nat. Plants			AT4G14960	TUA6	NC	2.38791	NC
TOR	AT3G23920	Q9LIR6	BAM1	Phosphorylated by TOR	Van Leene et al., 2019, Nat. Plants			AT4G33400	Vid27-like	NC	2.98255	NC
TOR	AT3G54610	Q9AR19	BGT	Phosphorylated by TOR	Van Leene et al., 2019, Nat. Plants			AT3G02530	CCT6A	NC	2.04001	NC
TOR	AT5G41600	Q9FFS0	BTI3	Phosphorylated by TOR	Van Leene et al., 2019, Nat. Plants			AT3G03960	CCT8	NC	2.77275	2.64751
TOR	AT2G40620	O22873	bZIP18	Phosphorylated by TOR	Van Leene et al., 2019, Nat. Plants			AT3G22550	FLZ8	9.04279	25.015	5.23285
TOR	AT1G59610	Q9LQ55	DRP2B	Phosphorylated by TOR	Van Leene et al., 2019, Nat. Plants			AT2G26290	ARSK1	NC	5.59506	NC
TOR	AT3G13460	F4JDC2	ECT2	Phosphorylated by TOR	Van Leene et al., 2019, Nat. Plants			AT2G16570	ASE1	NC	4.80431	NC
TOR	AT5G20920	Q41969	eIF2-β1	Phosphorylated by TOR	Van Leene et al., 2019, Nat. Plants			AT5G53460	GLT1	NC	3.2622	NC
TOR	AT3G26400	Q9LIN5	eIF4B1	Phosphorylated by TOR	Van Leene et al., 2019, Nat. Plants			AT1G48570	OZ4	NC	2.2047	2.99857
TOR	AT3G60240	A8MR97	eIF4G	Phosphorylated by TOR	Van Leene et al., 2019, Nat. Plants			AT4G04950	PICOT	NC	2.02079	NC
TOR	AT3G55620	Q9M060	eIF6A	Phosphorylated by TOR	Van Leene et al., 2019, Nat. Plants			AT3G13860	HSP60-3A	NC	4.46968	3.5894
TOR	AT5G11710	Q8VY07	EPSIN1	Phosphorylated by TOR	Van Leene et al., 2019, Nat. Plants			AT5G05470	eIF2-a2	NC	3.45088	2.66351
TOR	AT2G02000	Q9ZPS4	GAD3	Phosphorylated by TOR	Van Leene et al., 2019, Nat. Plants			AT5G20280	SPS1F	NC	2.86177	NC
TOR	AT1G24300	F4I982	GIGYF2-like1	Phosphorylated by TOR	Van Leene et al., 2019, Nat. Plants
TOR	AT3G07660	Q0WUY5	GIP1like	Phosphorylated by TOR	Van Leene et al., 2019, Nat. Plants
TOR	AT2G43680	B3H4F6	IQD14	Phosphorylated by TOR	Van Leene et al., 2019, Nat. Plants					NC	No Change in Expression
TOR	AT2G35340	F4IJV4	MEE29	Phosphorylated by TOR	Van Leene et al., 2019, Nat. Plants						Expression is induced by Glc
TOR	AT5G60170	F4JXH7	NOT4-like1	Phosphorylated by TOR	Van Leene et al., 2019, Nat. Plants						Expression is suppressed by Glc
TOR	AT1G13170	F4HP28	ORP1D	Phosphorylated by TOR	Van Leene et al., 2019, Nat. Plants
TOR	AT2G19810	O82199	OZF1	Phosphorylated by TOR	Van Leene et al., 2019, Nat. Plants
TOR	AT5G42870	F4K347	PAH2	Phosphorylated by TOR	Van Leene et al., 2019, Nat. Plants
TOR	AT5G65690	B5X574	PCK2	Phosphorylated by TOR	Van Leene et al., 2019, Nat. Plants
TOR	AT5G43870	Q9LKC2	PH-DUF828	Phosphorylated by TOR	Van Leene et al., 2019, Nat. Plants
TOR	AT1G32700	A0JQ67	PLATZ TF	Phosphorylated by TOR	Van Leene et al., 2019, Nat. Plants
TOR	AT5G39570	Q9FKA5	PLDrp1	Phosphorylated by TOR	Van Leene et al., 2019, Nat. Plants
TOR	AT2G35350	O82302	PLL1	Phosphorylated by TOR	Van Leene et al., 2019, Nat. Plants
TOR	AT4G15410	Q7Y175	PUX5	Phosphorylated by TOR	Van Leene et al., 2019, Nat. Plants
TOR	AT4G21660	F4JJM1	SF3B2	Phosphorylated by TOR	Van Leene et al., 2019, Nat. Plants
TOR	AT5G23570	Q9LDX1	SGS3	Phosphorylated by TOR	Van Leene et al., 2019, Nat. Plants
TOR	AT1G08820	B9DHD7	VAP27-2	Phosphorylated by TOR	Van Leene et al., 2019, Nat. Plants
TOR	AT5G15070	Q84WW3	VIP2	Phosphorylated by TOR	Van Leene et al., 2019, Nat. Plants
TOR	AT3G18140	F4J7K1	LST8-1	Interacts with TOR	Moreau et al., Plant Cell, 2012
TOR	AT1G79190	F4IDJ4	Tti-1	Interacts with TOR	Van Leene et al., 2019, Nat. Plants
Raptor1B	AT3G53710	Q9M354	AGD6	Interacts with RAPTOR1B	Van Leene et al., 2019, Nat. Plants
Raptor1B	AT1G29400	Q8VWF5	AML5	Interacts with RAPTOR1B	Van Leene et al., 2019, Nat. Plants
Raptor1B	AT1G71410	Q9C9H8	AT1G71410 ARM repeat	Interacts with RAPTOR1B	Van Leene et al., 2019, Nat. Plants
Raptor1B	AT2G15630	Q9ZQF1	AT2G15630 PPR superfamily	Interacts with RAPTOR1B	Van Leene et al., 2019, Nat. Plants
Raptor1B	AT2G17670	F4INL2	AT2G17670 TPR family	Interacts with RAPTOR1B	Van Leene et al., 2019, Nat. Plants
Raptor1B	AT3G57570	F4J3F2	AT3G57570 ARM repeat	Interacts with RAPTOR1B	Van Leene et al., 2019, Nat. Plants
Raptor1B	AT4G01990	Q93WC5	AT4G01990 TPR family	Interacts with RAPTOR1B	Van Leene et al., 2019, Nat. Plants
Raptor1B	AT4G02480	Q0WM93	AT4G02480 AAA-type ATPase	Interacts with RAPTOR1B	Van Leene et al., 2019, Nat. Plants
Raptor1B	AT4G28480	A8MR40	AT4G28480 DNAJ HS	Interacts with RAPTOR1B	Van Leene et al., 2019, Nat. Plants
Raptor1B	AT4G37190	B9DFJ9	AT4G37190 myosin-like	Interacts with RAPTOR1B	Van Leene et al., 2019, Nat. Plants
Raptor1B	AT5G14240	Q9LYA5	AT5G14240 Thioredoxin	Interacts with RAPTOR1B	Van Leene et al., 2019, Nat. Plants
Raptor1B	AT5G66930	F4K264	ATG101	Interacts with RAPTOR1B	Van Leene et al., 2019, Nat. Plants
Raptor1B	AT3G49590	F4IXZ6	ATG13	Interacts with RAPTOR1B	Van Leene et al., 2019, Nat. Plants
Raptor1B	AT4G17950	Q940I0	ATH13	Interacts with RAPTOR1B	Van Leene et al., 2019, Nat. Plants
Raptor1B	AT5G22060	P42825	ATJ2	Interacts with RAPTOR1B	Van Leene et al., 2019, Nat. Plants
Raptor1B	AT3G44110	F4J1V2	ATJ3	Interacts with RAPTOR1B	Van Leene et al., 2019, Nat. Plants
Raptor1B	AT1G05805	Q8H102	bHLH AKS2	Interacts with RAPTOR1B	Van Leene et al., 2019, Nat. Plants
Raptor1B	AT4G38900	Q8H1F0	bZIP29	Interacts with RAPTOR1B	Van Leene et al., 2019, Nat. Plants
Raptor1B	AT2G28000	P21238	cpn60a1	Interacts with RAPTOR1B	Van Leene et al., 2019, Nat. Plants
Raptor1B	AT5G18820	Q56XV8	cpn60a2	Interacts with RAPTOR1B	Van Leene et al., 2019, Nat. Plants
Raptor1B	AT3G13470	Q9LJE4	cpn60b2	Interacts with RAPTOR1B	Van Leene et al., 2019, Nat. Plants
Raptor1B	AT5G56500	C0Z361	cpn60b3	Interacts with RAPTOR1B	Van Leene et al., 2019, Nat. Plants
Raptor1B	AT1G55490	P21240	cpn60b3	Interacts with RAPTOR1B	Van Leene et al., 2019, Nat. Plants
Raptor1B	AT5G25460	Q94F20	DGR2	Interacts with RAPTOR1B	Van Leene et al., 2019, Nat. Plants
Raptor1B	AT4G39960	Q940V1	DJA5	Interacts with RAPTOR1B	Van Leene et al., 2019, Nat. Plants
Raptor1B	AT1G80030	Q0WN54	DJA7	Interacts with RAPTOR1B	Van Leene et al., 2019, Nat. Plants
Raptor1B	AT1G79970	Q9CA98	DUF581-7	Interacts with RAPTOR1B	Van Leene et al., 2019, Nat. Plants
Raptor1B	AT5G38640	Q9FFV8	eIF2B-δ1	Interacts with RAPTOR1B	Van Leene et al., 2019, Nat. Plants
Raptor1B	AT1G48970	F4I048	eIF2B-δ2	Interacts with RAPTOR1B	Van Leene et al., 2019, Nat. Plants
Raptor1B	AT2G34970	O64760	eIF2B-ε2	Interacts with RAPTOR1B	Van Leene et al., 2019, Nat. Plants
Raptor1B	AT5G58430	Q9FGH9	EXO70B1	Interacts with RAPTOR1B	Van Leene et al., 2019, Nat. Plants
Raptor1B	AT3G56090	Q9LYN2	FER3	Interacts with RAPTOR1B	Van Leene et al., 2019, Nat. Plants
Raptor1B	AT1G12270	Q9LNB6	Hop1	Interacts with RAPTOR1B	Van Leene et al., 2019, Nat. Plants
Raptor1B	AT1G62740	Q5XEP2	Hop2	Interacts with RAPTOR1B	Van Leene et al., 2019, Nat. Plants
Raptor1B	AT5G02500	F4KCE5	HSP70-1	Interacts with RAPTOR1B	Van Leene et al., 2019, Nat. Plants
Raptor1B	AT5G02490	P22954	HSP70-2	Interacts with RAPTOR1B	Van Leene et al., 2019, Nat. Plants
Raptor1B	AT3G09440	O65719	HSP70-3	Interacts with RAPTOR1B	Van Leene et al., 2019, Nat. Plants
Raptor1B	AT3G12580	Q9LHA8	HSP70-4	Interacts with RAPTOR1B	Van Leene et al., 2019, Nat. Plants
Raptor1B	AT1G16030	Q9S9N1	HSP70-5	Interacts with RAPTOR1B	Van Leene et al., 2019, Nat. Plants
Raptor1B	AT3G01090	Q38997	KIN10	Interacts with RAPTOR1B	Van Leene et al., 2019, Nat. Plants
Raptor1B	AT3G29160	P92958	KIN11	Interacts with RAPTOR1B	Van Leene et al., 2019, Nat. Plants
Raptor1B	AT1G51660	O80397	MKK4	Interacts with RAPTOR1B	Van Leene et al., 2019, Nat. Plants
Raptor1B	AT1G61980	O80703	mTERF30	Interacts with RAPTOR1B	Van Leene et al., 2019, Nat. Plants
Raptor1B	AT1G60850	F4HRL9	NRPA3	Interacts with RAPTOR1B	Van Leene et al., 2019, Nat. Plants
Raptor1B	AT4G24710	Q8H1F9	PCH2	Interacts with RAPTOR1B	Van Leene et al., 2019, Nat. Plants
Raptor1B	AT1G51690	F4I9M3	PP2AB1	Interacts with RAPTOR1B	Van Leene et al., 2019, Nat. Plants
Raptor1B	AT2G42810	Q84XU2	PP5.2	Interacts with RAPTOR1B	Van Leene et al., 2019, Nat. Plants
Raptor1B	AT3G44620	F4J355	PTP	Interacts with RAPTOR1B	Van Leene et al., 2019, Nat. Plants
Raptor1B	AT5G01770	Q9LZW9	Raptor1A	Interacts with RAPTOR1B	Van Leene et al., 2019, Nat. Plants
Raptor1B	AT3G51460	Q9C5G5	RHD4	Interacts with RAPTOR1B	Van Leene et al., 2019, Nat. Plants
Raptor1B	AT3G18740	Q9LSA3	RLK902	Interacts with RAPTOR1B	Van Leene et al., 2019, Nat. Plants
Raptor1B	AT5G02870	F4KDU5	RPL4	Interacts with RAPTOR1B	Van Leene et al., 2019, Nat. Plants
Raptor1B	AT5G18380	A8MRX2	RPS16C	Interacts with RAPTOR1B	Van Leene et al., 2019, Nat. Plants
Raptor1B	AT3G11940	P51427	RPS5A	Interacts with RAPTOR1B	Van Leene et al., 2019, Nat. Plants
Raptor1B	AT3G15040	Q9LKA1	S40-7	Interacts with RAPTOR1B	Van Leene et al., 2019, Nat. Plants
Raptor1B	AT3G10410	P32826	SCPL49	Interacts with RAPTOR1B	Van Leene et al., 2019, Nat. Plants
Raptor1B	AT2G16370	Q05762	THY1	Interacts with RAPTOR1B	Van Leene et al., 2019, Nat. Plants
Raptor1B	AT4G29840	Q9S7B5	TS	Interacts with RAPTOR1B	Van Leene et al., 2019, Nat. Plants
Raptor1B	AT1G50010	B9DGT7	TUA2	Interacts with RAPTOR1B	Van Leene et al., 2019, Nat. Plants
Raptor1B	AT4G14960	B9DFF8	TUA6	Interacts with RAPTOR1B	Van Leene et al., 2019, Nat. Plants
Raptor1B	AT5G06600	F4K3X1	UPB12	Interacts with RAPTOR1B	Van Leene et al., 2019, Nat. Plants
Raptor1B	AT4G33400	Q9SZB7	Vid27-like	Interacts with RAPTOR1B	Van Leene et al., 2019, Nat. Plants
Raptor1B	AT2G17700	O22558	STY8	Interacts with RAPTOR1B	Van Leene et al., 2019, Nat. Plants
Raptor1B	AT1G20630	Q96528	CAT1	Interacts with RAPTOR1B	Van Leene et al., 2019, Nat. Plants
Raptor1B	AT3G20050	P28769	CCT1	Interacts with RAPTOR1B	Van Leene et al., 2019, Nat. Plants
Raptor1B	AT5G20890	Q940P8	CCT2	Interacts with RAPTOR1B	Van Leene et al., 2019, Nat. Plants
Raptor1B	AT5G26360	Q84WV1	CCT3	Interacts with RAPTOR1B	Van Leene et al., 2019, Nat. Plants
Raptor1B	AT3G18190	Q9LV21	CCT4	Interacts with RAPTOR1B	Van Leene et al., 2019, Nat. Plants
Raptor1B	AT1G24510	O04450	CCT5	Interacts with RAPTOR1B	Van Leene et al., 2019, Nat. Plants
Raptor1B	AT3G02530	Q9M888	CCT6A	Interacts with RAPTOR1B	Van Leene et al., 2019, Nat. Plants
Raptor1B	AT3G11830	Q9SF16	CCT7	Interacts with RAPTOR1B	Van Leene et al., 2019, Nat. Plants
Raptor1B	AT3G03960	Q94K05	CCT8	Interacts with RAPTOR1B	Van Leene et al., 2019, Nat. Plants
Raptor1B	AT5G16070	Q8L7N0	CCT6B	Interacts with RAPTOR1B	Van Leene et al., 2019, Nat. Plants
Raptor1B	AT5G42390	Q9FIH8	SPP	Interacts with RAPTOR1B	Van Leene et al., 2019, Nat. Plants
Raptor1B	AT1G09020	Q944A6	KIN-bg	Interacts with RAPTOR1B	Van Leene et al., 2019, Nat. Plants
Raptor1B	AT3G18140	F4J7K1	LST8-1	Interacts with RAPTOR1B	Van Leene et al., 2019, Nat. Plants
Raptor1B	AT5G61960	Q8W4I9	ML1	Interacts with RAPTOR1B	Anderson and Hanson, 2005, BMC Plant Biol.
Raptor1B	AT3G08730	P42818	S6K1	Interacts with RAPTOR1B	Mahfouz et al., 2006, Plant Cell
Raptor1B	AT3G22550	Q8L471	FLZ8	Interacts with RAPTOR1B	Arabidopsis Interactome Mapping Consortium, 2011
Raptor1B	AT3G63210	Q8LGS1	FLZ9/MARD1	Interacts with RAPTOR1B	Arabidopsis Interactome Mapping Consortium, 2011
Raptor1B	AT2G26290	O64842	ARSK1	Interacts with RAPTOR1B	Arabidopsis Interactome Mapping Consortium, 2011
LST8-1	AT4G32570	Q84MB2	TIFY8	Interacts with LST8-1	Arabidopsis Interactome Mapping Consortium, 2011
LST8-1	AT4G14560	P49677	IAA1	Interacts with LST8-1	Arabidopsis Interactome Mapping Consortium, 2011
LST8-1	AT1G51950	O24408	IAA18	Interacts with LST8-1	Arabidopsis Interactome Mapping Consortium, 2011
LST8-1	AT2G16370	Q05762	THY-1	Interacts with LST8-1	Arabidopsis Interactome Mapping Consortium, 2011
LST8-1	AT1G34430	Q9C8P0	EMB3003	Interacts with LST8-1	Arabidopsis Interactome Mapping Consortium, 2011
LST8-1	AT2G36960	F4IP39	TKI1	Interacts with LST8-1	Arabidopsis Interactome Mapping Consortium, 2011
LST8-1	AT3G47620	Q93Z00	TCP14	Interacts with LST8-1	Arabidopsis Interactome Mapping Consortium, 2011
LST8-1	AT5G18110	Q9FK59	4EHP	Interacts with LST8-1	Van Leene et al., 2019, Nat. Plants
LST8-1	AT1G29400	Q8VWF5	AML5	Interacts with LST8-1	Van Leene et al., 2019, Nat. Plants
LST8-1	AT2G16570	Q9SI61	ASE1	Interacts with LST8-1	Van Leene et al., 2019, Nat. Plants
LST8-1	AT3G12590	F4J9U2	AT3G12590 unknown	Interacts with LST8-1	Van Leene et al., 2019, Nat. Plants
LST8-1	AT3G50370	F4J0L7	AT3G50370 unknown	Interacts with LST8-1	Van Leene et al., 2019, Nat. Plants
LST8-1	AT3G51950	Q9SV09	AT3G51950 CCCH-RRM	Interacts with LST8-1	Van Leene et al., 2019, Nat. Plants
LST8-1	AT3G62010	F4IX22	AT3G62010 unknown	Interacts with LST8-1	Van Leene et al., 2019, Nat. Plants
LST8-1	AT5G60250	Q9LSS2	AT5G60250 C3HC4 Ring	Interacts with LST8-1	Van Leene et al., 2019, Nat. Plants
LST8-1	AT3G53930	A8MR56	ATG1b	Interacts with LST8-1	Van Leene et al., 2019, Nat. Plants
LST8-1	AT4G38900	Q8H1F0	bZIP29	Interacts with LST8-1	Van Leene et al., 2019, Nat. Plants
LST8-1	AT5G08360	Q84MC6	DUF789	Interacts with LST8-1	Van Leene et al., 2019, Nat. Plants
LST8-1	AT1G53900	A0A1P8AT59	eIF2B-a3	Interacts with LST8-1	Van Leene et al., 2019, Nat. Plants
LST8-1	AT5G42950	Q9FMM3	GIGYF2	Interacts with LST8-1	Van Leene et al., 2019, Nat. Plants
LST8-1	AT1G27430	F4HSW8	GIGYF2-like2	Interacts with LST8-1	Van Leene et al., 2019, Nat. Plants
LST8-1	AT5G53460	Q9LV03	GLT1	Interacts with LST8-1	Van Leene et al., 2019, Nat. Plants
LST8-1	AT5G04290	F4JW79	KTF1	Interacts with LST8-1	Van Leene et al., 2019, Nat. Plants
LST8-1	AT4G01370	Q39024	MPK4	Interacts with LST8-1	Van Leene et al., 2019, Nat. Plants
LST8-1	AT5G18230	F4JWJ6	NOT3	Interacts with LST8-1	Van Leene et al., 2019, Nat. Plants
LST8-1	AT3G45630	Q9M1E4	NOT4-like2	Interacts with LST8-1	Van Leene et al., 2019, Nat. Plants
LST8-1	AT1G60850	F4HRL9	NRPA3	Interacts with LST8-1	Van Leene et al., 2019, Nat. Plants
LST8-1	AT1G60620	Q39216	NRPC3	Interacts with LST8-1	Van Leene et al., 2019, Nat. Plants
LST8-1	AT1G48570	Q9LP67	OZ4	Interacts with LST8-1	Van Leene et al., 2019, Nat. Plants
LST8-1	AT5G16220	Q9LF06	Pal Of Quirky	Interacts with LST8-1	Van Leene et al., 2019, Nat. Plants
LST8-1	AT1G08780	Q9M4B5	PFD4	Interacts with LST8-1	Van Leene et al., 2019, Nat. Plants
LST8-1	AT1G29990	Q2HIK4	PFD6	Interacts with LST8-1	Van Leene et al., 2019, Nat. Plants
LST8-1	AT5G43870	Q9LKC2	PH-DUF828	Interacts with LST8-1	Van Leene et al., 2019, Nat. Plants
LST8-1	AT1G09570	P14712	PHYA	Interacts with LST8-1	Van Leene et al., 2019, Nat. Plants
LST8-1	AT4G04950	Q9ZPH2	PICOT	Interacts with LST8-1	Van Leene et al., 2019, Nat. Plants
LST8-1	AT5G01770	Q9LZW9	Raptor1A	Interacts with LST8-1	Van Leene et al., 2019, Nat. Plants
LST8-1	AT4G19210	Q8LPJ4	RLI2	Interacts with LST8-1	Van Leene et al., 2019, Nat. Plants
LST8-1	AT3G15040	Q9LKA1	S40-7	Interacts with LST8-1	Van Leene et al., 2019, Nat. Plants
LST8-1	AT5G19400	A9QM73	SMG7	Interacts with LST8-1	Van Leene et al., 2019, Nat. Plants
LST8-1	AT5G42390	Q9FIH8	SPP	Interacts with LST8-1	Van Leene et al., 2019, Nat. Plants
LST8-1	AT5G42980	Q42403	TRXH3	Interacts with LST8-1	Van Leene et al., 2019, Nat. Plants
LST8-1	AT5G07350	Q8VZG7	Tudor1	Interacts with LST8-1	Van Leene et al., 2019, Nat. Plants
LST8-1	AT4G01720	Q9ZSI7	WRKY47	Interacts with LST8-1	Van Leene et al., 2019, Nat. Plants
LST8-1	AT5G35980	Q8RWH3	YAK1	Interacts with LST8-1	Van Leene et al., 2019, Nat. Plants
LST8-1	AT3G11830	Q9SF16	CCT7	Interacts with LST8-1	Van Leene et al., 2019, Nat. Plants
LST8-1	AT5G19485	Q1G3F7	eIF2B-g	Interacts with LST8-1	Van Leene et al., 2019, Nat. Plants
LST8-1	AT5G18820	Q56XV8	cpn60a2	Interacts with LST8-1	Van Leene et al., 2019, Nat. Plants
LST8-1	AT5G56500	C0Z361	cpn60b3	Interacts with LST8-1	Van Leene et al., 2019, Nat. Plants
LST8-1	AT3G13860	Q93ZM7	HSP60-3A	Interacts with LST8-1	Van Leene et al., 2019, Nat. Plants
LST8-1	AT1G53880	F4HTE0	eIF2B-a1	Interacts with LST8-1	Van Leene et al., 2019, Nat. Plants
LST8-1	AT2G40290	A2RVK1	eIF2-a1	Interacts with LST8-1	Van Leene et al., 2019, Nat. Plants
LST8-1	AT5G05470	Q9FE78	eIF2-a2	Interacts with LST8-1	Van Leene et al., 2019, Nat. Plants
LST8-1	AT1G04170	O64490	eIF2-γ1	Interacts with LST8-1	Van Leene et al., 2019, Nat. Plants
LST8-1	AT2G18720	F4IRF5	eIF2-γ3	Interacts with LST8-1	Van Leene et al., 2019, Nat. Plants
LST8-1	AT5G18170	Q43314	GDH1	Interacts with LST8-1	Van Leene et al., 2019, Nat. Plants
LST8-1	AT5G07440	F4K6P9	GDH2	Interacts with LST8-1	Van Leene et al., 2019, Nat. Plants
LST8-1	AT1G12270	Q9LNB6	Hop1	Interacts with LST8-1	Van Leene et al., 2019, Nat. Plants
LST8-1	AT1G62740	Q5XEP2	Hop2	Interacts with LST8-1	Van Leene et al., 2019, Nat. Plants
LST8-1	AT5G01410	Q8L940	PDX1	Interacts with LST8-1	Van Leene et al., 2019, Nat. Plants
LST8-1	AT5G22330	Q9FMR9	RuvBL1	Interacts with LST8-1	Van Leene et al., 2019, Nat. Plants
LST8-1	AT5G67630	Q9FJW0	RuvBL2A	Interacts with LST8-1	Van Leene et al., 2019, Nat. Plants
LST8-1	AT3G10410	P32826	SCPL49	Interacts with LST8-1	Van Leene et al., 2019, Nat. Plants
LST8-1	AT5G20280	Q94BT0	SPS1F	Interacts with LST8-1	Van Leene et al., 2019, Nat. Plants
LST8-1	AT3G48470	F4JF17	Tel2	Interacts with LST8-1	Van Leene et al., 2019, Nat. Plants
LST8-1	AT1G20630	Q96528	CAT1	Interacts with LST8-1	Van Leene et al., 2019, Nat. Plants
LST8-1	AT1G79190	F4IDJ4	Tti-1	Interacts with LST8-1	Van Leene et al., 2019, Nat. Plants
LST8-1	AT2G39910	Q8GXP4	Tti-2	Interacts with LST8-1	Van Leene et al., 2019, Nat. Plants
LST8-1	AT3G20050	P28769	CCT1	Interacts with LST8-1	Van Leene et al., 2019, Nat. Plants
LST8-1	AT5G20890	Q940P8	CCT2	Interacts with LST8-1	Van Leene et al., 2019, Nat. Plants
LST8-1	AT5G26360	Q84WV1	CCT3	Interacts with LST8-1	Van Leene et al., 2019, Nat. Plants
LST8-1	AT3G18190	Q9LV21	CCT4	Interacts with LST8-1	Van Leene et al., 2019, Nat. Plants
LST8-1	AT1G24510	O04450	CCT5	Interacts with LST8-1	Van Leene et al., 2019, Nat. Plants
LST8-1	AT3G02530	Q9M888	CCT6A	Interacts with LST8-1	Van Leene et al., 2019, Nat. Plants
LST8-1	AT5G16070	Q8L7N0	CCT6B	Interacts with LST8-1	Van Leene et al., 2019, Nat. Plants
LST8-1	AT3G03960	Q94K05	CCT8	Interacts with LST8-1	Van Leene et al., 2019, Nat. Plants
LST8-1	AT1G50030	F4I4X6	TOR	Interacts with LST8-1	Van Leene et al., 2019, Nat. Plants
LST8-1	AT2G16370	Q05762	THY1	Interacts with LST8-1	Van Leene et al., 2019, Nat. Plants
LST8-1	AT5G62000	F4K536	ARF2	Interacts with LST8-1	Van Leene et al., 2019, Nat. Plants
LST8-1	AT3G07300	B3H7H1	eIF2B-β	Interacts with LST8-1	Van Leene et al., 2019, Nat. Plants
LST8-1	AT5G38640	Q9FFV8	eIF2B-δ1	Interacts with LST8-1	Van Leene et al., 2019, Nat. Plants
LST8-1	AT2G34970	O64760	eIF2B-ε2	Interacts with LST8-1	Van Leene et al., 2019, Nat. Plants
LST8-1	AT5G20730	F4K5M5	ARF7	Interacts with LST8-1	Van Leene et al., 2019, Nat. Plants
LST8-1	AT3G08850	Q93YQ1	Raptor1B	Interacts with LST8-1	Van Leene et al., 2019, Nat. Plants
LST8-1	AT4G34570	Q05763	THY2	Interacts with LST8-1	Van Leene et al., 2019, Nat. Plants
LST8-1	AT1G19850	P93024	ARF5	Interacts with LST8-1	Van Leene et al., 2019, Nat. Plants
LST8-1	AT1G72340	Q8W4G0	eIF2B-a2	Interacts with LST8-1	Van Leene et al., 2019, Nat. Plants
LST8-1	AT5G23290	P57742	PFD5	Interacts with LST8-1	Van Leene et al., 2019, Nat. Plants
LST8-1	AT3G22480	Q9LJ98	PFD2	Interacts with LST8-1	Van Leene et al., 2019, Nat. Plants
LST8-1	AT1G48970	F4I048	eIF2B-δ2	Interacts with LST8-1	Van Leene et al., 2019, Nat. Plants
LST8-1	AT4G18300	O49733	eIF2B-ε3	Interacts with LST8-1	Van Leene et al., 2019, Nat. Plants
LST8-1	AT2G07340	F4IL65	PFD1	Interacts with LST8-1	Van Leene et al., 2019, Nat. Plants
LST8-1	AT5G49510	P57741	PFD3	Interacts with LST8-1	Van Leene et al., 2019, Nat. Plants
LST8-1	AT1G52730	Q9SSS7	AT1G52730 WD40	Interacts with LST8-1	Van Leene et al., 2019, Nat. Plants
LST8-1	AT1G68490	Q9CA32	AT1G68490	Interacts with LST8-1	Arabidopsis Interactome Mapping Consortium, 2011
